# Leveraging eDNA metabarcoding to characterize nearshore fish communities in Southeast Alaska: Do habitat and tide matter?

**DOI:** 10.1101/2021.10.28.466160

**Authors:** Wes Larson, Patrick Barry, Willie Dokai, Jacek Maselko, John Olson, Diana Baetscher

**Author notes:** Corresponding author: Wesley A. Larson).

## Abstract

Nearshore marine habitats are critical for a variety of commercially important fish species, but assessing fish communities in these habitats is costly and time-intensive. Here, we leverage eDNA metabarcoding to characterize nearshore fish communities near Juneau, Alaska, USA, a high-latitude environment with large tidal swings, strong currents, and significant freshwater input. We investigated whether species richness and community composition differed across three habitat types (sand beaches, eelgrass beds, and rocky shorelines) and between high and low tides. Additionally, we tested whether replication of field samples and PCR reactions influenced either species richness or composition. We amplified a 12S mitochondrial locus in our samples and identified 188 fish amplicon sequence variants (ASVs), corresponding to 21 unique taxa, with approximately half of these resolved to single species. Species richness and composition inferred from eDNA differed substantially among habitats, with rock habitats containing fewer taxa and fewer overall detections than sand and eelgrass habitats. The effect of tide was more subtle and suggested a habitat-tide interaction, with differences in taxa between tides largely isolated to sand habitats. Power analyses indicated that additional field sampling is useful to detect subtle changes in species richness such as those due to tide. PCR replicates typically identified a small number of additional taxa. The most notable result from our study was that shore morphology appeared to substantially influence community structure. Rocky shorelines sloped quickly into deep water, while sand and eelgrass habitats descended much more gradually. We hypothesize that differences in taxa observed among habitats were largely due to lack of mixing between bottom and surface water, providing further evidence that eDNA transport is minimal and that many marine eDNA detections are derived from highly localized sampling locations. We suggest that future studies could explore the extent to which habitat and nearshore physical processes influence eDNA detections.
