## Supplemental Table S2 for "Leveraging eDNA metabarcoding to characterize nearshore fish communities in Southeast Alaska: Do habitat and tide matter?"

X	Tide	Habitat	Site	genetic_sample_num	PCR_rep	Sample_Type	Gasterosteidae	Artedius fenestralis	Oxylebius pictus	Atheresthes	Lipolagus ochotensis	Leptocottus armatus	Aulorhynchus flavidus	Trichodon trichodon	Ophiodon elongatus	Hexagrammos	Clupea pallasii	Anoplopomatidae	Sebastinae	Gadidae	Pleuronectidae	Salmoninae	Osmeriformes	Zoarcales	Ammodytes	Cottales	Liparidae
Auke20_10_12S	low	eelgrass	auke	10	no	water_sample	0	0	0	0	0	207	0	0	0	0	242	260	91	332	1835	1973	158	185	0	631	75
Auke20_11_12S	low	eelgrass	auke	11	no	water_sample	0	0	0	0	0	223	0	0	0	0	467	198	0	0	1506	1196	0	993	303	386	0
Auke20_12_12S	low	eelgrass	auke	12	no	water_sample	0	0	0	0	0	782	0	0	0	0	165	1682	0	56	3429	5660	0	0	1989	0	0
Auke20_13_12S	low	eelgrass	auke	13	no	field_neg	0	0	0	0	0	0	0	0	0	0	0	0	0	0	0	0	0	0	0	0	0
Auke20_14_12S	low	sand	auke	14	no	water_sample	0	0	0	0	0	675	0	0	0	0	355	0	130	0	2752	2273	90	0	0	288	0
Auke20_15_12S	low	sand	auke	15	no	water_sample	0	0	0	0	0	656	0	0	194	0	160	284	196	0	1815	2249	0	154	0	348	0
Auke20_16_12S	low	sand	auke	16	no	water_sample	0	0	0	0	0	747	0	0	0	0	650	995	0	8	4275	2852	15	122	562	26	0
Auke20_17_12S	low	sand	auke	17	no	water_sample	0	0	0	0	0	381	0	0	0	73	636	824	0	1683	2880	2008	93	631	368	545	0
Auke20_18_12S	low	sand	auke	18	no	water_sample	0	0	0	0	0	1663	0	0	0	0	38	0	0	638	664	1062	0	403	0	1853	0
Auke20_19_12S	low	sand	auke	19	no	water_sample	0	0	0	0	0	11	0	0	0	0	15	0	0	0	897	1362	413	0	0	1000	0
Auke20_20_12S	low	sand	auke	20	no	water_sample	0	0	0	0	0	330	0	0	0	0	0	0	0	146	2001	2969	0	550	0	526	0
Auke20_21_12S	low	sand	auke	21	no	water_sample	0	0	0	0	0	16	0	0	0	0	0	0	0	0	5	13	0	0	0	0	0
Auke20_22_12S	low	sand	auke	22	no	water_sample	0	4	0	0	0	0	0	0	0	0	0	0	0	0	0	386	0	0	0	0	0
Auke20_23_12S	low	sand	auke	23	no	field_neg	0	0	0	0	0	0	0	0	0	0	0	0	0	0	2	0	3	0	0	0	0
Auke20_24_12S	high	eelgrass	auke	24	no	water_sample	0	0	0	0	0	189	0	0	0	30	88	19	0	50	183	301	10	24	34	44	0
Auke20_25_12S	high	eelgrass	auke	25	no	water_sample	0	0	0	0	0	65	0	0	0	0	32	23	0	48	128	164	8	48	35	45	0
Auke20_26_12S	high	eelgrass	auke	26	no	water_sample	0	0	0	0	0	78	0	0	0	24	74	0	0	120	273	632	0	16	0	127	0
Auke20_27_12S	high	eelgrass	auke	27	no	water_sample	0	0	0	0	0	168	0	0	0	18	9	42	0	0	0	103	6	33	12	152	0
Auke20_28_12S	high	eelgrass	auke	28	no	water_sample	0	0	0	0	0	57	0	0	0	28	15	21	0	0	212	45	12	14	0	143	0
Auke20_28a_12S	high	eelgrass	auke	28	yes	water_sample	0	0	0	0	0	14	0	0	0	0	0	0	0	0	65	38	0	0	0	41	0
Auke20_28b_12S	high	eelgrass	auke	28	yes	water_sample	0	0	0	0	0	12	0	0	0	0	0	0	0	0	25	34	0	0	0	27	0
Auke20_28c_12S	high	eelgrass	auke	28	yes	water_sample	0	0	0	0	0	0	0	0	0	0	0	0	0	0	32	44	0	0	0	46	0
Auke20_28d_12S	high	eelgrass	auke	28	yes	water_sample	0	0	0	0	0	12	0	0	0	0	0	0	5	0	42	28	0	0	0	35	0
Auke20_28e_12S	high	eelgrass	auke	28	yes	water_sample	0	0	0	0	0	12	0	0	0	0	0	10	0	0	10	19	0	0	0	15	0
Auke20_28f_12S	high	eelgrass	auke	28	yes	water_sample	0	0	0	0	0	7	0	0	0	0	0	0	0	0	15	25	0	0	0	15	0
Auke20_28g_12S	high	eelgrass	auke	28	yes	water_sample	0	0	0	0	0	22	0	0	0	0	4	17	0	0	20	17	0	0	0	13	0
Auke20_28h_12S	high	eelgrass	auke	28	yes	water_sample	0	0	0	0	0	0	0	0	0	0	0	0	0	0	0	0	0	0	0	0	0
Auke20_29_12S	high	eelgrass	auke	29	no	water_sample	0	114	0	0	0	0	0	0	0	0	114	0	0	0	0	0	0	0	0	0	0
Auke20_30_12S	high	eelgrass	auke	30	no	water_sample	0	0	0	0	0	0	0	0	0	0	0	12	0	0	4	7	0	0	0	0	0
Auke20_31_12S	high	eelgrass	auke	31	no	water_sample	0	0	0	0	0	10	0	0	0	0	0	0	0	0	0	13	0	0	0	0	0
Auke20_32_12S	high	eelgrass	auke	32	no	water_sample	0	0	0	0	0	33	0	0	0	0	151	16	0	0	148	116	0	29	0	0	0
Auke20_33_12S	high	eelgrass	auke	33	no	field_neg	0	0	0	0	0	0	0	0	0	0	0	0	0	0	0	10	0	0	0	0	0
Auke20_34_12S	high	sand	auke	34	no	water_sample	0	0	0	0	0	125	0	0	0	0	94	271	0	394	452	688	0	0	0	0	0
Auke20_35_12S	high	sand	auke	35	no	water_sample	0	0	0	0	0	237	0	0	0	69	323	197	83	0	597	1465	1151	0	74	114	0
Auke20_36_12S	high	sand	auke	36	no	water_sample	0	92	0	0	0	382	0	0	0	0	710	186	0	0	1549	1494	1371	184	0	224	0
Auke20_37_12S	high	sand	auke	37	no	water_sample	0	0	0	0	0	351	0	0	0	0	353	94	0	74	825	1329	1097	0	4	469	0
Auke20_38_12S	high	sand	auke	38	no	water_sample	0	0	0	0	0	113	0	0	0	0	207	218	0	161	677	1158	274	0	0	95	0
Auke20_39_12S	high	sand	auke	39	no	water_sample	0	0	0	0	0	89	0	0	0	179	142	78	0	0	617	1100	1595	269	0	18	0
Auke20_4_12S	low	eelgrass	auke	4	no	water_sample	0	146	0	0	0	0	0	0	0	0	818	875	0	0	2265	3474	106	269	0	648	0
Auke20_40_12S	high	sand	auke	40	no	water_sample	0	0	0	0	0	0	0	0	0	0	317	0	0	0	558	919	372	45	98	51	0
Auke20_41_12S	high	sand	auke	41	no	water_sample	0	0	0	0	0	504	0	0	0	356	408	257	0	821	1570	3036	2585	354	0	359	0
Auke20_42_12S	high	sand	auke	42	no	water_sample	0	237	0	0	0	0	0	0	0	0	91	267	0	0	361	2356	1538	120	222	0	0
Auke20_43_12S	high	sand	auke	43	no	field_neg	0	0	0	0	0	247	0	0	0	0	0	317	0	77	1505	1624	0	226	0	124	0
Auke20_5_12S	low	eelgrass	auke	5	no	water_sample	0	0	0	0	0	353	0	0	0	0	816	458	0	0	1821	2101	0	0	204	88	0
Auke20_6_12S	low	eelgrass	auke	6	no	water_sample	0	58	0	0	0	169	0	0	0	0	1262	282	0	0	1237	2097	0	0	0	109	0
Auke20_7_12S	low	eelgrass	auke	7	no	water_sample	0	158	0	0	0	373	0	0	0	0	1746	545	135	0	1178	1639	293	406	124	467	0
Auke20_8_12S	low	eelgrass	auke	8	no	water_sample	0	0	0	0	0	734	0	0	0	0	417	649	0	0	1630	2559	0	157	0	460	0
Auke20_8a_12S	low	eelgrass	auke	8	yes	water_sample	0	0	0	0	0	28	0	0	0	0	0	20	24	0	182	186	0	0	12	35	0
Auke20_8b_12S	low	eelgrass	auke	8	yes	water_sample	0	18	0	0	0	6	0	0	0	0	11	7	13	0	162	271	0	32	0	0	0
Auke20_8c_12S	low	eelgrass	auke	8	yes	water_sample	0	0	0	0	0	8	0	20	0	0	17	47	0	12	117	156	0	46	0	0	0
Auke20_8d_12S	low	eelgrass	auke	8	yes	water_sample	0	0	0	0	0	37	0	15	0	0	9	0	0	0	120	118	0	44	0	0	0
Auke20_8e_12S	low	eelgrass	auke	8	yes	water_sample	0	0	0	0	0	15	9	0	0	8	20	0	6	0	95	248	0	29	0	0	0
Auke20_8f_12S	low	eelgrass	auke	8	yes	water_sample	0	0	0	0	0	40	0	10	0	0	19	24	0	0	199	166	0	84	0	21	0
Auke20_8g_12S	low	eelgrass	auke	8	yes	water_sample	0	18	0	0	0	10	0	0	0	0	12	20	0	0	53	86	0	18	0	0	0
Auke20_8h_12S	low	eelgrass	auke	8	yes	water_sample	0	0	0	0	0	0	0	6	0	0	0	26	0	0	55	91	0	0	0	19	0
Auke20_9_12S	low	eelgrass	auke	9	no	water_sample	0	0	0	0	0	891	0	0	0	548	616	3406	309	792	6855	7798	0	459	0	1580	0
Bridget20_100_12S	high	eelgrass	bridget	100	no	water_sample	0	0	0	0	0	247	0	0	0	0	1565	0	0	0	86	100	159	172	0	0	0
Bridget20_101_12S	high	eelgrass	bridget	101	no	water_sample	0	0	0	0	0	156	0	0	0	0	1543	0	0	115	318	460	0	123	0	144	0
Bridget20_102_12S	high	eelgrass	bridget	102	no	water_sample	0	0	0	0	0	368	0	0	0	0	1578	0	0	51	539	568	0	106	476	0	0
Bridget20_103_12S	high	eelgrass	bridget	103	no	field_neg	0	0	0	0	0	0	0	0	0	0	0	0	0	0	0	8	0	0	0	0	0
Bridget20_64_12S	low	eelgrass	bridget	64	no	water_sample	0	0	0	0	0	1671	0	0	0	0	175	0	0	663	1795	1311	0	495	0	2076	0
Bridget20_65_12S	low	eelgrass	bridget	65	no	water_sample	0	0	0	0	0	1095	0	0	0	0	212	0	0	338	793	466	0	195	148	306	0
Bridget20_66_12S	low	eelgrass	bridget	66	no	water_sample	0	0	0	165	0	1668	0	0	0	0	235	0	0	732	1334	877	0	607	0	1182	0
Bridget20_67_12S	low	eelgrass	bridget	67	no	water_sample	0	0	0	0	0	1117	0	0	0	378	0	0	0	572	563	342	0	0	0	710	204
Bridget20_68_12S	low	eelgrass	bridget	68	no	water_sample	0	0	0	0	0	1715	0	0	0	0	129	151	0	138	362	751	0	231	0	913	176
Bridget20_69_12S	low	eelgrass	bridget	69	no	water_sample	0	0	0	0	0	1800	0	0	0	0	454	0	0	900	1112	1092	248	664	0	2139	92
Bridget20_70_12S	low	eelgrass	bridget	70	no	water_sample	0	0	0	188	0	2741	0	0	0	0	616	0	0	378	1163	2001	0	65	0	2745	202
Bridget20_71_12S	low	eelgrass	bridget	71	no	water_sample	0	0	0	0	0	1538	0	0	0	0	0	0	0	107	775	802	0	173	0	1574	127
Bridget20_72_12S	low	eelgrass	bridget	72	no	water_sample	0	0	0	0	0	343	0	0	0	58	516	28	0	0	810	1002	1192	94	0	51	0
Bridget20_73_12S	low	eelgrass	bridget	73	no	field_neg	0	0	0	0	0	0	0	0	0	0	0	0	0	0	0	9	0	0	0	0	0
Bridget20_74_12S	low	kelp	bridget	74	no	water_sample	0	413	0	0	0	0	0	0	0	330	67	0	0	63	156	0	0	2795	177	197	0
Bridget20_75_12S	low	kelp	bridget	75	no	water_sample	0	146	0	0	0	99	0	0	0	0	220	0	0	0	57	0	8	1132	0	0	0
Bridget20_76_12S	low	kelp	bridget	76	no	water_sample	0	942	0	0	0	0	0	0	0	565	0	0	0	554	4	10	0	2696	461	343	0
Bridget20_77_12S	low	kelp	bridget	77	no	water_sample	0	664	0	50	0	0	0	0	0	153	134	0	0	108	77	797	40	950	139	274	0
Bridget20_78_12S	low	kelp	bridget	78	no	water_sample	0	763	0	0	0	0	0	0	0	0	269	0	0	52	0	0	97	1097	462	97	0
Bridget20_79_12S	low	kelp	bridget	79	no	water_sample	0	734	0	0	0	0	0	0	0	485	288	0	0	410	872	0	0	1607	115	132	0
Bridget20_80_12S	low	kelp	bridget	80	no	water_sample	0	1041	0	0	0	0	0	0	0	0	348	0	0	79	0	157	152	2076	0	1023	0
Bridget20_80a_12S	low	kelp	bridget	80	yes	water_sample	0	58	0	0	0	0	0	0	0	7	49	0	0	0	0	0	0	112	0	73	0
Bridget20_80b_12S	low	kelp	bridget	80	yes	water_sample	0	28	0	0	0	0	0	0	0	29	14	0	5	8	0	0	0	108	0	37	0
Bridget20_80c_12S	low	kelp	bridget	80	yes	water_sample	0	38	0	0	0	0	0	0	0	38	31	0	0	6	0	9	0	152	12	77	0
Bridget20_80d_12S	low	kelp	bridget	80	yes	water_sample	0	48	0	0	0	0	0	0	0	14	28	0	0	0	0	14	0	112	0	81	0
Bridget20_80e_12S	low	kelp	bridget	80	yes	water_sample	0	44	0	0	0	0	0	0	0	0	20	0	0	3	0	11	0	100	0	41	0
Bridget20_80f_12S	low	kelp	bridget	80	yes	water_sample	0	52	0	0	0	0	0	0	0	6	42	0	0	0	0	11	0	81	5	48	0
Bridget20_80g_12S	low	kelp	bridget	80	yes	water_sample	0	24	0	0	0	0	0	0	0	0	3	0	0	2	0	11	0	56	0	20	0
Bridget20_80h_12S	low	kelp	bridget	80	yes	water_sample	0	45	0	0	0	0	0	0	0	9	35	0	0	0	0	0	0	205	0	55	0
Bridget20_81_12S	low	kelp	bridget	81	no	water_sample	0	1143	116	0	0	0	0	0	0	135	129	0	0	74	0	0	0	1957	229	524	90
Bridget20_82_12S	low	kelp	bridget	82	no	water_sample	0	0	0	0	0	0	0	0	0	57	184	134	0	0	630	807	575	193	0	208	0
Bridget20_83_12S	low	kelp	bridget	83	no	field_neg	0	14	0	0	0	0	0	0	0	0	12	0	0	0	0	9	3	15	0	0	0
Bridget20_84_12S	high	kelp	bridget	84	no	water_sample	0	0	0	0	0	5	0	0	0	363	1630	0	0	0	1376	2309	0	636	0	764	0
Bridget20_85_12S	high	kelp	bridget	85	no	water_sample	0	79	0	0	0	0	0	0	0	150	997	0	0	0	179	982	37	510	0	309	0
Bridget20_86_12S	high	kelp	bridget	86	no	water_sample	0	0	0	0	0	0	0	0	0	0	503	0	0	0	579	692	0	408	0	0	0
Bridget20_87_12S	high	kelp	bridget	87	no	water_sample	0	0	0	0	0	0	0	0	0	0	0	0	0	0	0	0	0	0	0	0	0
Bridget20_88_12S	high	kelp	bridget	88	no	water_sample	0	279	0	0	0	0	0	0	0	255	1382	0	0	0	196	627	0	0	0	0	0
Bridget20_89_12S	high	kelp	bridget	89	no	water_sample	0	0	0	0	0	0	0	0	0	129	828	0	0	122	64	0	0	247	0	0	0
Bridget20_90_12S	high	kelp	bridget	90	no	water_sample	0	0	0	0	0	0	0	0	0	0	0	0	0	0	368	0	0	0	0	0	0
Bridget20_90a_12S	high	kelp	bridget	90	yes	water_sample	0	0	0	0	0	0	0	0	0	0	16	0	0	0	0	0	0	0	0	0	0
Bridget20_90b_12S	high	kelp	bridget	90	yes	water_sample	0	0	0	0	0	0	0	0	0	0	38	0	0	0	5	0	0	0	0	0	0
Bridget20_90c_12S	high	kelp	bridget	90	yes	water_sample	0	0	0	0	0	0	0	0	0	0	27	0	0	0	11	14	0	16	0	0	0
Bridget20_90d_12S	high	kelp	bridget	90	yes	water_sample	0	0	0	0	0	0	0	0	0	0	23	0	0	0	0	0	0	11	0	0	0
Bridget20_90e_12S	high	kelp	bridget	90	yes	water_sample	0	0	0	0	0	0	0	0	0	0	0	0	0	0	0	0	0	0	0	0	0
Bridget20_90f_12S	high	kelp	bridget	90	yes	water_sample	0	0	0	0	0	0	0	0	0	0	14	0	0	0	0	0	0	0	0	0	0
Bridget20_90g_12S	high	kelp	bridget	90	yes	water_sample	0	11	0	0	0	0	0	0	0	0	9	0	0	0	0	0	0	20	0	0	0
Bridget20_90h_12S	high	kelp	bridget	90	yes	water_sample	0	0	0	0	0	0	0	0	0	0	36	0	0	0	0	0	0	0	0	0	0
Bridget20_91_12S	high	kelp	bridget	91	no	water_sample	0	0	0	0	0	0	0	0	0	0	0	0	0	0	0	0	0	0	0	0	0
Bridget20_92_12S	high	kelp	bridget	92	no	water_sample	0	0	0	294	0	493	0	0	0	0	1121	0	0	0	6	758	0	811	0	0	0
Bridget20_93_12S	high	kelp	bridget	93	no	field_neg	0	0	0	0	0	0	0	0	0	0	0	0	0	0	0	3	0	0	0	0	0
Bridget20_94_12S	high	eelgrass	bridget	94	no	water_sample	0	0	0	0	0	0	0	0	0	0	2393	0	0	0	0	154	0	0	0	0	0
Bridget20_95_12S	high	eelgrass	bridget	95	no	water_sample	0	0	0	0	0	937	0	0	0	141	2434	0	0	0	162	147	0	187	0	144	0
Bridget20_96_12S	high	eelgrass	bridget	96	no	water_sample	0	0	0	0	0	578	0	0	0	121	1263	0	0	0	315	824	0	125	0	80	0
Bridget20_97_12S	high	eelgrass	bridget	97	no	water_sample	0	101	0	0	0	1123	0	0	0	79	2561	0	0	58	376	489	0	45	0	33	0
Bridget20_98_12S	high	eelgrass	bridget	98	no	water_sample	0	0	0	0	0	190	0	0	0	0	2085	105	0	0	234	51	0	0	48	86	0
Bridget20_99_12S	high	eelgrass	bridget	99	no	water_sample	87	0	0	0	0	1483	0	0	0	0	3553	0	0	0	304	298	0	149	0	226	0
Cascade20_134_12S	high	kelp	cascadenorth	134	no	water_sample	0	0	0	164	0	0	0	0	0	76	227	0	0	248	0	59	0	528	0	129	0
Cascade20_135_12S	high	kelp	cascadenorth	135	no	water_sample	0	0	0	0	0	0	0	0	0	0	143	0	0	0	0	0	0	665	0	0	0
Cascade20_136_12S	high	kelp	cascadenorth	136	no	water_sample	0	0	0	0	0	0	0	0	0	0	21	0	0	0	11	34	6	61	0	20	0
Cascade20_137_12S	high	kelp	cascadenorth	137	no	water_sample	0	0	0	187	0	0	0	0	0	0	309	0	0	107	0	32	0	593	125	0	0
Cascade20_138_12S	high	kelp	cascadenorth	138	no	water_sample	0	0	0	0	0	0	0	0	0	0	7	0	0	0	6	19	0	0	0	0	0
Cascade20_139_12S	high	kelp	cascadenorth	139	no	water_sample	0	0	0	0	0	64	0	0	0	67	100	0	0	0	0	36	0	4220	135	59	0
Cascade20_140_12S	high	kelp	cascadenorth	140	no	water_sample	0	0	0	0	0	0	0	0	0	0	31	0	0	217	0	15	0	350	0	0	0
Cascade20_141_12S	high	kelp	cascadenorth	141	no	water_sample	0	0	0	0	0	0	0	0	0	0	0	0	0	0	0	16	0	0	0	0	0
Cascade20_142_12S	high	kelp	cascadenorth	142	no	water_sample	0	0	0	0	0	0	0	0	0	19	93	0	0	116	30	242	0	355	26	75	0
Cascade20_143_12S	high	kelp	cascadenorth	143	no	field_neg	0	0	0	0	0	0	0	0	0	0	0	0	0	0	0	17	0	0	0	0	0
Cascade20_144_12S	high	kelp	cascadesouth	144	no	water_sample	0	0	0	0	0	0	0	0	0	0	240	0	0	0	0	2493	0	0	0	0	0
Cascade20_145_12S	high	kelp	cascadesouth	145	no	water_sample	0	0	0	0	0	0	0	0	0	0	0	0	0	0	0	28	0	12	0	0	0
Cascade20_146_12S	high	kelp	cascadesouth	146	no	water_sample	0	0	0	0	0	15	0	0	0	0	83	0	0	87	0	5031	0	148	0	161	0
Cascade20_147_12S	high	kelp	cascadesouth	147	no	water_sample	0	0	0	0	0	132	0	0	0	0	0	0	0	0	0	7739	0	0	0	0	0
Cascade20_148_12S	high	kelp	cascadesouth	148	no	water_sample	0	0	0	0	0	75	0	0	0	0	120	0	0	0	54	6018	0	0	0	32	0
Cascade20_149_12S	high	kelp	cascadesouth	149	no	water_sample	0	0	0	0	0	0	0	0	0	0	45	0	0	0	0	3984	0	0	0	61	0
Cascade20_150_12S	high	kelp	cascadesouth	150	no	water_sample	0	0	0	0	0	67	0	0	0	0	109	0	0	0	274	6885	0	174	0	508	0
Cascade20_151_12S	high	kelp	cascadesouth	151	no	water_sample	82	0	0	0	0	81	0	0	0	0	118	0	0	0	139	7314	0	0	0	265	0
Cascade20_152_12S	high	kelp	cascadesouth	152	no	water_sample	0	0	0	0	0	65	0	0	0	23	96	0	0	15	14	4003	0	0	0	84	0
Cascade20_153_12S	high	kelp	cascadesouth	153	no	field_neg	0	0	0	0	0	0	0	0	0	0	0	0	0	0	0	10	0	0	0	0	0
Cascade20_164_12S	low	kelp	cascadesouth	164	no	water_sample	0	0	0	0	0	0	0	0	0	0	0	0	0	0	0	5089	0	0	0	212	0
Cascade20_165_12S	low	kelp	cascadesouth	165	no	water_sample	0	0	0	0	0	0	0	0	0	0	0	0	0	0	0	13	0	0	0	0	0
Cascade20_166_12S	low	kelp	cascadesouth	166	no	water_sample	0	0	0	0	0	0	0	0	0	0	121	0	0	0	158	7367	0	0	0	767	0
Cascade20_167_12S	low	kelp	cascadesouth	167	no	water_sample	0	0	0	0	0	0	0	0	0	0	78	0	0	0	19	2737	0	111	0	116	0
Cascade20_168_12S	low	kelp	cascadesouth	168	no	water_sample	0	0	0	0	0	0	0	0	0	0	102	0	0	0	15	5186	0	163	0	274	0
Cascade20_169_12S	low	kelp	cascadesouth	169	no	water_sample	37	0	0	0	0	0	0	0	0	0	88	0	0	46	0	6996	0	68	0	311	0
Cascade20_170_12S	low	kelp	cascadesouth	170	no	water_sample	69	0	0	0	0	0	0	0	0	0	59	0	18	0	48	5416	0	33	0	461	0
Cascade20_171_12S	low	kelp	cascadesouth	171	no	water_sample	0	0	0	0	0	0	0	0	0	0	83	0	0	0	0	6144	0	0	0	238	0
Cascade20_172_12S	low	kelp	cascadesouth	172	no	water_sample	42	0	0	0	0	0	0	0	0	0	43	0	0	143	69	6676	0	0	0	88	0
Cascade20_173_12S	low	kelp	cascadesouth	173	no	field_neg	0	0	0	0	0	0	0	0	0	0	0	0	0	0	13	35	100	19	0	0	0
Cascade20_174_12S	low	kelp	cascadenorth	174	no	water_sample	0	0	0	0	0	107	0	0	0	0	123	0	0	0	119	4817	0	154	148	82	0
Cascade20_175_12S	low	kelp	cascadenorth	175	no	water_sample	0	0	0	0	0	0	0	0	0	0	0	0	0	0	0	2773	0	531	220	182	0
Cascade20_176_12S	low	kelp	cascadenorth	176	no	water_sample	0	0	0	0	0	0	0	0	0	0	139	0	0	119	82	1725	0	1383	0	96	0
Cascade20_176a_12S	low	kelp	cascadenorth	176	yes	water_sample	0	0	0	0	0	0	0	0	0	0	11	0	0	0	0	80	0	32	0	0	0
Cascade20_176b_12S	low	kelp	cascadenorth	176	yes	water_sample	0	0	0	0	0	0	0	0	0	0	8	0	0	0	0	93	0	23	0	0	0
Cascade20_176c_12S	low	kelp	cascadenorth	176	yes	water_sample	0	0	0	0	0	0	0	0	0	0	24	0	0	0	0	127	0	54	0	0	0
Cascade20_176d_12S	low	kelp	cascadenorth	176	yes	water_sample	0	0	0	0	0	0	0	0	0	0	20	0	0	0	7	147	0	45	0	0	0
Cascade20_176e_12S	low	kelp	cascadenorth	176	yes	water_sample	0	0	0	0	0	0	0	0	0	0	0	0	0	0	0	115	0	42	0	0	0
Cascade20_176f_12S	low	kelp	cascadenorth	176	yes	water_sample	0	0	0	0	0	0	0	0	0	0	13	0	0	0	0	160	0	55	0	0	0
Cascade20_176g_12S	low	kelp	cascadenorth	176	yes	water_sample	0	0	0	0	0	0	0	0	0	0	0	0	0	0	0	91	0	30	0	0	0
Cascade20_176h_12S	low	kelp	cascadenorth	176	yes	water_sample	0	0	0	0	0	0	0	0	0	0	0	0	0	0	0	0	0	0	0	0	0
Cascade20_177_12S	low	kelp	cascadenorth	177	no	water_sample	0	0	0	0	0	0	0	0	0	0	0	0	0	0	0	0	0	0	0	0	0
Cascade20_178_12S	low	kelp	cascadenorth	178	no	water_sample	0	0	0	0	0	0	0	0	0	0	168	0	0	0	3	1145	0	591	18	213	0
Cascade20_179_12S	low	kelp	cascadenorth	179	no	water_sample	0	0	0	0	0	0	0	0	0	0	78	0	0	0	16	3859	72	577	0	74	0
Cascade20_180_12S	low	kelp	cascadenorth	180	no	water_sample	0	0	0	0	0	85	0	0	0	0	0	0	0	0	0	4278	0	143	0	425	0
Cascade20_181_12S	low	kelp	cascadenorth	181	no	water_sample	0	0	0	0	0	0	0	0	0	0	162	0	0	84	215	3575	71	328	0	0	0
Cascade20_182_12S	low	kelp	cascadenorth	182	no	water_sample	0	0	0	0	0	0	0	0	0	0	0	0	0	0	2	16	0	0	0	15	0
Cascade20_183_12S	low	kelp	cascadenorth	183	no	field_neg	0	0	0	0	0	0	0	0	0	0	0	0	0	0	0	12	0	0	0	0	0
Eagle20_44_12S	low	sand	eagle	44	no	water_sample	0	11	0	0	0	0	0	315	0	0	0	0	0	122	908	933	0	133	1026	0	0
Eagle20_45_12S	low	sand	eagle	45	no	water_sample	0	0	0	0	0	52	0	0	0	0	430	0	0	0	180	0	0	98	820	0	0
Eagle20_46_12S	low	sand	eagle	46	no	water_sample	0	0	0	0	0	9	0	0	0	0	0	0	0	0	0	20	0	0	290	0	0
Eagle20_47_12S	low	sand	eagle	47	no	water_sample	0	0	0	0	0	365	0	0	0	0	0	0	0	0	1447	427	972	0	2525	0	0
Eagle20_48_12S	low	sand	eagle	48	no	water_sample	0	0	0	0	0	173	0	0	0	0	0	10	0	84	301	200	0	0	115	0	0
Eagle20_49_12S	low	sand	eagle	49	no	water_sample	0	0	0	0	0	0	0	0	0	0	0	0	0	0	4	27	5	0	39	0	0
Eagle20_50_12S	low	sand	eagle	50	no	water_sample	0	0	0	0	0	107	0	0	0	161	0	0	0	0	659	1326	0	0	836	0	0
Eagle20_50a_12S	low	sand	eagle	50	yes	water_sample	0	0	0	0	0	9	0	0	0	0	0	0	0	0	6	19	0	0	13	0	0
Eagle20_50b_12S	low	sand	eagle	50	yes	water_sample	0	0	0	0	0	10	0	0	0	0	0	0	0	17	9	16	0	0	9	0	0
Eagle20_50c_12S	low	sand	eagle	50	yes	water_sample	0	0	0	0	0	0	0	0	0	0	0	0	0	0	13	16	0	0	12	12	0
Eagle20_50d_12S	low	sand	eagle	50	yes	water_sample	0	0	0	0	0	8	0	0	0	0	0	0	0	0	0	10	0	0	0	0	0
Eagle20_50e_12S	low	sand	eagle	50	yes	water_sample	0	0	0	0	0	13	0	0	0	0	0	0	0	0	13	22	0	0	18	0	0
Eagle20_50f_12S	low	sand	eagle	50	yes	water_sample	0	0	0	0	0	3	0	0	0	0	0	0	0	0	0	13	0	0	15	0	0
Eagle20_50g_12S	low	sand	eagle	50	yes	water_sample	0	0	0	0	0	0	0	0	0	0	0	0	0	0	3	4	0	0	9	0	0
Eagle20_50h_12S	low	sand	eagle	50	yes	water_sample	0	0	0	0	0	6	0	0	0	0	0	0	0	0	0	3	0	0	11	0	0
Eagle20_51_12S	low	sand	eagle	51	no	water_sample	0	168	0	0	0	0	0	56	0	76	561	0	0	38	170	398	0	459	0	87	0
Eagle20_52_12S	low	sand	eagle	52	no	water_sample	0	0	0	0	0	0	0	0	0	0	147	0	0	0	629	429	0	0	859	0	0
Eagle20_53_12S	low	sand	eagle	53	no	field_neg	79	0	0	0	0	104	0	153	0	0	340	0	0	0	632	3059	985	0	0	0	0
Eagle20_54_12S	high	sand	eagle	54	no	water_sample	188	0	0	0	0	739	0	0	0	0	69	0	0	0	495	4862	877	0	0	0	0
Eagle20_55_12S	high	sand	eagle	55	no	water_sample	529	99	0	0	0	375	0	0	0	0	0	0	0	0	738	3671	683	0	442	0	0
Eagle20_55a_12S	high	sand	eagle	55	yes	water_sample	31	0	0	0	0	11	0	0	0	0	4	0	0	29	24	307	58	0	11	0	0
Eagle20_55b_12S	high	sand	eagle	55	yes	water_sample	14	0	0	0	0	25	0	0	0	0	11	0	0	0	30	280	0	0	0	0	0
Eagle20_55c_12S	high	sand	eagle	55	yes	water_sample	0	0	0	0	0	15	0	0	0	0	0	0	0	0	3	257	95	0	0	0	0
Eagle20_55d_12S	high	sand	eagle	55	yes	water_sample	0	0	0	0	0	11	0	0	0	11	18	0	0	0	27	261	19	0	11	0	0
Eagle20_55e_12S	high	sand	eagle	55	yes	water_sample	12	0	0	0	0	0	0	0	0	0	0	0	0	0	34	231	0	0	7	0	0
Eagle20_55f_12S	high	sand	eagle	55	yes	water_sample	25	0	0	0	0	10	0	0	0	19	0	0	0	0	0	309	9	0	0	0	0
Eagle20_55g_12S	high	sand	eagle	55	yes	water_sample	7	0	0	0	0	0	0	0	0	8	0	0	0	0	77	310	45	0	7	16	0
Eagle20_55h_12S	high	sand	eagle	55	yes	water_sample	24	0	0	0	0	31	0	0	0	0	6	0	0	5	31	351	99	0	32	0	0
Eagle20_56_12S	high	sand	eagle	56	no	water_sample	489	0	0	0	0	761	0	0	0	0	252	0	0	0	607	2878	241	0	0	0	0
Eagle20_57_12S	high	sand	eagle	57	no	water_sample	148	0	0	0	0	112	0	0	0	0	281	0	0	0	163	1942	536	0	99	12	0
Eagle20_58_12S	high	sand	eagle	58	no	water_sample	122	0	0	0	0	313	0	0	0	172	14	0	0	0	0	2411	1349	0	0	0	0
Eagle20_59_12S	high	sand	eagle	59	no	water_sample	12	23	0	0	0	232	0	0	0	0	54	37	0	12	251	222	0	0	0	14	0
Eagle20_60_12S	high	sand	eagle	60	no	water_sample	148	0	0	0	0	366	0	0	0	0	81	0	0	0	269	2457	2059	0	0	0	0
Eagle20_61_12S	high	sand	eagle	61	no	water_sample	0	0	0	0	0	0	0	0	0	0	151	0	0	0	379	2723	1426	220	188	175	0
Eagle20_62_12S	high	sand	eagle	62	no	water_sample	0	0	0	0	0	72	0	0	0	0	267	0	0	0	570	1803	1431	0	77	0	0
Eagle20_63_12S	high	sand	eagle	63	no	field_neg	0	0	0	0	0	0	0	0	0	0	0	0	0	0	3	5	0	0	0	0	0
Echo20_124_12S	high	eelgrass	echo	124	no	water_sample	0	0	0	52	0	54	0	0	0	73	57	0	0	215	31	3854	0	71	0	415	0
Echo20_125_12S	high	eelgrass	echo	125	no	water_sample	0	0	0	0	0	0	0	0	0	0	330	0	0	355	207	4577	0	64	0	201	0
Echo20_126_12S	high	eelgrass	echo	126	no	water_sample	0	0	0	0	0	482	0	0	0	0	212	0	0	130	486	5946	0	950	0	307	0
Echo20_127_12S	high	eelgrass	echo	127	no	water_sample	0	0	0	0	0	270	0	0	0	0	0	0	0	224	140	4855	0	0	151	220	0
Echo20_128_12S	high	eelgrass	echo	128	no	water_sample	0	0	0	0	0	407	0	0	0	0	147	0	0	89	631	4471	0	190	0	354	0
Echo20_129_12S	high	eelgrass	echo	129	no	water_sample	0	0	0	0	0	52	0	0	0	0	258	0	0	75	149	5273	53	121	0	325	0
Echo20_130_12S	high	eelgrass	echo	130	no	water_sample	0	0	0	0	0	148	0	0	0	0	86	0	0	10	166	3054	0	173	0	163	0
Echo20_131_12S	high	eelgrass	echo	131	no	water_sample	0	0	0	0	0	259	0	0	0	0	105	0	0	72	0	3086	0	49	0	535	0
Echo20_131a_12S	high	eelgrass	echo	131	yes	water_sample	0	0	0	0	0	0	0	0	0	0	0	0	0	4	6	272	0	0	0	51	0
Echo20_131b_12S	high	eelgrass	echo	131	yes	water_sample	0	0	0	0	0	0	0	0	0	0	22	0	0	14	17	387	0	0	0	59	0
Echo20_131c_12S	high	eelgrass	echo	131	yes	water_sample	0	0	0	0	0	11	0	0	0	0	17	0	0	5	0	441	0	0	0	31	0
Echo20_131d_12S	high	eelgrass	echo	131	yes	water_sample	0	0	0	0	0	0	0	0	0	0	0	0	0	0	0	315	0	0	0	25	0
Echo20_131e_12S	high	eelgrass	echo	131	yes	water_sample	0	0	0	0	0	0	0	0	0	0	0	0	0	0	0	265	0	0	0	27	0
Echo20_131f_12S	high	eelgrass	echo	131	yes	water_sample	0	0	0	0	0	0	0	0	0	0	5	0	0	0	9	205	0	12	0	0	0
Echo20_131g_12S	high	eelgrass	echo	131	yes	water_sample	0	0	0	0	0	7	0	0	0	0	0	0	0	6	6	245	0	0	0	13	0
Echo20_131h_12S	high	eelgrass	echo	131	yes	water_sample	0	0	0	0	0	12	0	0	0	0	9	0	0	0	0	296	0	0	0	17	0
Echo20_132_12S	high	eelgrass	echo	132	no	water_sample	0	0	0	0	0	113	0	0	0	0	87	0	0	115	235	3885	0	112	0	114	0
Echo20_133_12S	high	eelgrass	echo	133	no	field_neg	0	0	0	0	0	0	0	0	0	0	0	0	0	0	0	0	0	0	0	0	0
Echo20_154_12S	low	eelgrass	echo	154	no	water_sample	0	0	0	0	0	0	0	0	0	0	57	0	0	124	179	2943	0	372	152	43	0
Echo20_155_12S	low	eelgrass	echo	155	no	water_sample	0	0	0	0	0	315	0	0	0	0	241	0	0	152	288	5484	0	241	159	275	0
Echo20_156_12S	low	eelgrass	echo	156	no	water_sample	0	0	0	0	0	196	0	0	0	0	250	0	0	0	0	3795	0	248	133	134	0
Echo20_157_12S	low	eelgrass	echo	157	no	water_sample	26	0	0	0	65	399	0	0	0	0	133	0	0	0	346	3691	51	348	39	370	0
Echo20_157a_12S	low	eelgrass	echo	157	yes	water_sample	0	0	0	0	0	15	0	0	0	0	19	0	0	0	13	347	0	44	0	0	0
Echo20_157b_12S	low	eelgrass	echo	157	yes	water_sample	0	0	0	0	0	12	0	0	0	0	0	0	0	8	0	340	0	12	0	24	0
Echo20_157c_12S	low	eelgrass	echo	157	yes	water_sample	0	0	0	0	0	10	0	0	0	0	15	0	0	0	30	318	5	22	0	0	0
Echo20_157d_12S	low	eelgrass	echo	157	yes	water_sample	0	0	0	0	0	7	0	0	0	0	10	0	0	0	9	317	0	32	0	37	0
Echo20_157e_12S	low	eelgrass	echo	157	yes	water_sample	0	0	0	0	0	38	0	0	0	10	17	0	0	12	17	471	0	25	0	22	0
Echo20_157f_12S	low	eelgrass	echo	157	yes	water_sample	0	13	0	0	0	13	0	0	0	0	0	0	0	0	0	232	0	31	0	0	0
Echo20_157g_12S	low	eelgrass	echo	157	yes	water_sample	0	0	0	0	0	4	0	0	0	0	0	0	0	11	12	217	0	42	0	0	0
Echo20_157h_12S	low	eelgrass	echo	157	yes	water_sample	0	0	0	0	0	9	0	0	0	0	10	0	0	0	13	392	0	27	0	21	0
Echo20_158_12S	low	eelgrass	echo	158	no	water_sample	0	0	0	0	0	627	0	0	0	0	93	0	0	0	506	3518	0	660	0	155	0
Echo20_159_12S	low	eelgrass	echo	159	no	water_sample	0	79	0	0	0	0	0	0	0	0	289	0	0	0	351	5190	0	404	0	534	0
Echo20_160_12S	low	eelgrass	echo	160	no	water_sample	0	0	0	0	0	362	0	0	0	0	97	0	0	0	359	4000	0	41	0	205	0
Echo20_161_12S	low	eelgrass	echo	161	no	water_sample	0	0	0	0	0	570	0	0	0	0	106	0	0	0	54	4686	0	440	0	0	0
Echo20_162_12S	low	eelgrass	echo	162	no	water_sample	0	0	0	0	0	125	0	0	0	0	218	0	0	144	112	5151	0	126	126	331	0
Echo20_163_12S	low	eelgrass	echo	163	no	field_neg	0	0	0	0	0	0	0	0	0	0	3	0	0	0	0	13	0	0	0	0	0
ExtNeg20_1_12S	NA	NA	Negative	184	no	extraction_neg	0	0	0	0	0	0	0	0	0	0	0	0	0	0	5	0	0	0	0	0	0
ExtNeg20_2_12S	NA	NA	Negative	185	no	extraction_neg	0	0	0	0	0	0	0	0	0	0	0	0	0	0	0	8	0	0	0	0	0
ExtNeg20_3_12S	NA	NA	Negative	186	no	extraction_neg	0	0	0	0	0	14	0	0	0	0	9	0	0	0	16	26	7	0	0	17	0
ExtNeg20_4_12S	NA	NA	Negative	187	no	extraction_neg	0	0	0	0	0	0	0	0	0	0	0	0	0	0	11	25	0	0	0	0	0
ExtNeg20_5_12S	NA	NA	Negative	188	no	extraction_neg	0	0	0	0	0	0	0	0	0	0	0	0	0	2	0	30	0	0	0	0	0
ExtNeg20_6_12S	NA	NA	Negative	189	no	extraction_neg	0	0	0	0	0	0	0	0	0	0	0	0	0	0	5	13	0	0	0	0	0
ExtNeg20_7_12S	NA	NA	Negative	190	no	extraction_neg	0	0	0	0	0	8	0	0	0	0	0	0	0	0	0	47	0	0	0	0	0
ExtNeg20_8_12S	NA	NA	Negative	191	no	extraction_neg	0	0	0	0	0	0	0	0	0	0	16	0	0	0	0	0	0	0	0	0	0
Huizer20_104_12S	low	sand	huizer	104	no	water_sample	95	0	0	0	0	30	0	0	0	0	933	0	0	0	0	107	0	510	0	447	0
Huizer20_105_12S	low	sand	huizer	105	no	water_sample	82	0	0	0	0	0	0	0	0	0	763	0	0	0	0	640	0	96	0	10	0
Huizer20_106_12S	low	sand	huizer	106	no	water_sample	0	0	0	0	0	566	0	0	0	0	102	0	0	604	0	434	0	628	0	469	0
Huizer20_107_12S	low	sand	huizer	107	no	water_sample	14	0	0	0	0	212	0	0	0	0	786	0	0	133	29	119	0	303	0	2581	0
Huizer20_108_12S	low	sand	huizer	108	no	water_sample	0	143	0	0	0	4	0	0	0	0	557	0	0	0	131	282	0	588	0	175	0
Huizer20_109_12S	low	sand	huizer	109	no	water_sample	0	0	0	0	0	94	0	0	0	0	316	0	0	0	137	241	0	84	0	400	0
Huizer20_110_12S	low	sand	huizer	110	no	water_sample	0	0	0	0	0	0	0	0	0	0	275	0	0	0	0	60	0	47	48	33	113
Huizer20_110a_12S	low	sand	huizer	110	yes	water_sample	7	0	0	0	0	8	0	0	0	0	5	0	0	0	0	29	0	15	16	19	0
Huizer20_110b_12S	low	sand	huizer	110	yes	water_sample	0	0	0	0	0	0	0	0	0	0	0	0	0	0	5	10	0	22	5	0	0
Huizer20_110c_12S	low	sand	huizer	110	yes	water_sample	6	0	0	0	0	0	0	0	0	0	8	0	0	0	0	0	0	0	0	16	24
Huizer20_110d_12S	low	sand	huizer	110	yes	water_sample	0	0	0	0	0	0	0	0	0	0	11	0	0	0	14	0	0	15	5	0	6
Huizer20_110e_12S	low	sand	huizer	110	yes	water_sample	0	0	0	0	0	0	0	0	0	0	0	0	0	0	0	0	0	10	0	0	0
Huizer20_110f_12S	low	sand	huizer	110	yes	water_sample	0	0	0	0	0	0	0	0	0	0	24	0	0	0	8	0	0	28	0	0	0
Huizer20_110g_12S	low	sand	huizer	110	yes	water_sample	0	0	0	0	0	0	0	0	0	0	13	0	0	0	0	0	0	12	0	0	0
Huizer20_110h_12S	low	sand	huizer	110	yes	water_sample	0	0	0	0	0	0	0	0	0	0	10	0	0	0	12	0	0	7	0	0	0
Huizer20_111_12S	low	sand	huizer	111	no	water_sample	0	0	0	0	0	131	0	0	0	0	1100	0	0	52	235	136	0	425	0	259	0
Huizer20_112_12S	low	sand	huizer	112	no	water_sample	0	0	0	0	0	80	0	0	0	0	385	0	0	0	101	123	0	90	0	100	0
Huizer20_113_12S	low	sand	huizer	113	no	field_neg	0	0	0	0	0	0	0	0	0	0	0	0	0	0	6	19	0	0	0	0	0
Huizer20_114_12S	high	sand	huizer	114	no	water_sample	45	65	0	0	0	0	0	0	0	0	642	47	0	23	0	2951	0	806	0	88	0
Huizer20_115_12S	high	sand	huizer	115	no	water_sample	230	116	0	0	0	0	0	0	0	34	1386	0	0	16	11	2278	0	1399	0	194	0
Huizer20_116_12S	high	sand	huizer	116	no	water_sample	104	0	0	0	0	0	0	0	0	52	400	0	0	0	123	1676	0	707	0	0	0
Huizer20_117_12S	high	sand	huizer	117	no	water_sample	126	81	0	0	0	0	0	0	0	0	601	0	0	80	26	2157	36	1100	0	62	0
Huizer20_117a_12S	high	sand	huizer	117	yes	water_sample	17	0	0	0	0	0	0	0	0	0	154	0	0	0	0	414	0	184	0	0	0
Huizer20_117b_12S	high	sand	huizer	117	yes	water_sample	0	0	0	0	0	0	0	0	0	0	9	0	0	9	0	188	0	105	0	29	0
Huizer20_117c_12S	high	sand	huizer	117	yes	water_sample	21	0	0	0	0	0	0	0	0	0	82	0	0	4	4	250	0	179	5	0	0
Huizer20_117d_12S	high	sand	huizer	117	yes	water_sample	17	0	0	0	0	0	0	0	0	0	49	0	0	0	0	96	0	69	0	0	0
Huizer20_117e_12S	high	sand	huizer	117	yes	water_sample	0	0	0	0	0	0	0	0	0	0	26	0	0	0	0	77	0	20	0	8	0
Huizer20_117f_12S	high	sand	huizer	117	yes	water_sample	0	0	0	0	0	0	0	0	0	0	15	0	0	0	0	53	0	35	0	0	0
Huizer20_117g_12S	high	sand	huizer	117	yes	water_sample	0	0	0	0	0	0	0	0	0	0	0	0	0	0	0	34	0	20	0	0	0
Huizer20_117h_12S	high	sand	huizer	117	yes	water_sample	0	0	0	0	0	0	0	0	0	0	16	0	0	0	0	43	0	35	0	0	0
Huizer20_118_12S	high	sand	huizer	118	no	water_sample	171	0	0	0	0	27	0	0	0	169	489	0	0	0	170	2196	0	1458	0	350	0
Huizer20_119_12S	high	sand	huizer	119	no	water_sample	71	0	0	0	0	21	0	0	0	0	170	0	0	19	2951	1097	0	495	0	60	0
Huizer20_120_12S	high	sand	huizer	120	no	water_sample	406	244	0	0	0	38	0	0	0	0	987	0	0	0	197	3936	0	774	0	184	0
Huizer20_121_12S	high	sand	huizer	121	no	water_sample	124	0	0	0	0	0	0	0	0	0	579	88	0	9	51	2239	0	391	0	41	0
Huizer20_122_12S	high	sand	huizer	122	no	water_sample	76	0	0	0	0	0	0	0	0	0	572	0	0	0	125	2006	0	385	0	135	0
Huizer20_123_12S	high	sand	huizer	123	no	field_neg	0	0	0	0	0	0	0	0	0	0	0	0	0	0	0	17	0	0	0	0	0
LabNeg20_1_12S	NA	NA	Negative	184	no	lab_neg	0	0	0	0	0	0	0	0	0	0	0	0	0	0	0	0	0	0	0	0	0
LabNeg20_2_12S	NA	NA	Negative	185	no	lab_neg	0	0	0	0	0	0	0	0	0	0	0	0	0	0	0	0	0	0	0	0	0
LabNeg20_3_12S	NA	NA	Negative	186	no	lab_neg	0	0	0	0	0	0	0	0	0	0	0	0	0	0	0	0	0	0	0	0	0
LabNeg20_4_12S	NA	NA	Negative	187	no	lab_neg	0	0	0	0	0	0	0	0	0	0	0	0	0	0	0	5	0	0	0	0	0
LabNeg20_5_12S	NA	NA	Negative	188	no	lab_neg	0	0	0	0	0	0	0	0	0	0	7	0	0	0	0	0	0	0	0	0	0
LabNeg20_6_12S	NA	NA	Negative	189	no	lab_neg	0	0	0	0	0	0	0	0	0	0	0	0	0	0	0	0	0	0	0	0	0
LabPos20_1_12S	NA	NA	Positive	184	no	lab_pos	0	0	0	0	0	0	0	0	0	0	0	0	0	0	0	0	0	0	0	0	0
LabPos20_2_12S	NA	NA	Positive	185	no	lab_pos	0	0	0	0	0	0	0	0	0	0	0	0	0	0	0	0	0	0	0	0	0
LabPos20_3_12S	NA	NA	Positive	186	no	lab_pos	0	0	0	0	0	0	0	0	0	0	0	0	0	0	0	0	0	0	0	0	0
LabPos20_4_12S	NA	NA	Positive	187	no	lab_pos	0	0	0	0	0	0	0	0	0	0	0	0	0	0	0	0	0	0	0	0	0
LabPos20_5_12S	NA	NA	Positive	188	no	lab_pos	0	0	0	0	0	0	0	0	0	0	0	0	0	0	0	0	0	0	0	0	0
LabPos20_6_12S	NA	NA	Positive	189	no	lab_pos	0	0	0	0	0	0	0	0	0	0	0	0	0	0	0	22	0	0	0	0	0
