## Supplemental Table S3 for "Leveraging eDNA metabarcoding to characterize nearshore fish communities in Southeast Alaska: Do habitat and tide matter?"

Site	Habitat	Tide	Salmoninae	Clupea pallasii	Pleuronectidae	Zoarcales	Cottales	Leptocottus armatus	Gadidae	Ammodytes	Osmeriformes	Hexagrammos	Anoplopomatidae	Artedius fenestralis	Gasterosteidae	Liparidae	Atheresthes	Sebastinae	Trichodon trichodon	Oxylebius pictus	Lipolagus ochotensis	Ophiodon elongatus
auke	eelgrass	high	5	5	5	6	5	6	3	3	1	4	6	1	0	0	0	0	0	0	0	0
auke	eelgrass	low	9	9	9	6	8	8	3	4	3	1	9	3	0	1	0	3	0	0	0	0
auke	sand	high	9	9	9	5	6	7	4	3	8	3	8	2	0	0	0	1	0	0	0	0
auke	sand	low	8	5	7	5	7	6	4	2	4	1	3	0	0	0	0	2	0	0	0	1
bridget	eelgrass	high	8	9	8	7	6	8	3	2	1	3	1	1	1	0	0	0	0	0	0	0
bridget	eelgrass	low	9	7	9	8	9	9	8	1	2	2	2	0	0	5	2	0	0	0	0	0
bridget	kelp	high	5	6	6	5	2	1	1	0	1	4	0	2	0	0	1	0	0	0	0	0
bridget	kelp	low	3	8	5	9	8	1	7	6	4	6	1	8	0	1	1	0	0	1	0	0
cascadenorth	kelp	high	2	7	1	7	3	1	4	3	0	3	0	0	0	0	2	0	0	0	0	0
cascadenorth	kelp	low	7	5	3	7	6	2	2	3	2	0	0	0	0	0	0	0	0	0	0	0
cascadesouth	kelp	high	8	7	3	3	6	5	2	0	0	1	0	0	1	0	0	0	0	0	0	0
cascadesouth	kelp	low	8	7	3	4	8	0	2	0	0	0	0	0	3	0	0	1	0	0	0	0
eagle	sand	high	9	7	8	1	1	8	1	4	8	1	1	2	7	0	0	0	0	0	0	0
eagle	sand	low	6	3	7	3	1	4	3	8	1	2	1	2	0	0	0	0	2	0	0	0
echo	eelgrass	high	9	8	8	8	9	8	9	1	1	1	0	0	0	0	1	0	0	0	0	0
echo	eelgrass	low	9	9	8	9	8	7	3	5	1	0	0	1	1	0	0	0	0	0	1	0
huizer	sand	high	9	9	7	9	8	3	5	0	1	3	2	4	9	0	0	0	0	0	0	0
huizer	sand	low	9	9	5	9	8	6	3	1	0	0	0	1	3	1	0	0	0	0	0	0
